# Epistasis detection and modeling for genomic selection in cowpea (*Vigna unguiculata*. L. Walp.)

**DOI:** 10.1101/576819

**Authors:** Marcus O. Olatoye, Zhenbin Hu, Peter O. Aikpokpodion

**Author notes:** Corresponding Author: Peter O. Aikpokpodion Address: Department of Genetics and Biotechnology, University of Calabar, Nigeria.

## Abstract

Genetic architecture reflects the pattern of effects and interaction of genes underling phenotypic variation. Most mapping and breeding approaches generally consider the additive part of variation but offer limited knowledge on the benefits of epistasis which explains in part the variation observed in traits. In this study, the cowpea multiparent advanced generation inter-cross (MAGIC) population was used to characterize the epistatic genetic architecture of flowering time, maturity, and seed size. In addition, considerations for epistatic genetic architecture in genomic-enabled breeding (GEB) was investigated using parametric, semi-parametric, and non-parametric genomic selection (GS) models. Our results showed that large and moderate effect sized two-way epistatic interactions underlie the traits examined. Flowering time QTL colocalized with cowpea putative orthologs of *Arabidopsis thaliana* and *Glycine max* genes like *PHYTOCLOCK1* (*PCL1* [Vigun11g157600]) and *PHYTOCHROME A* (*PHY A* [Vigun01g205500]). Flowering time adaptation to long and short photoperiod was found to be controlled by distinct and common main and epistatic loci. Parametric and semi-parametric GS models outperformed non-parametric GS model. Using known QTL as fixed effects in GS models improved prediction accuracy when traits were controlled by both large and moderate effect QTL. In general, our study demonstrated that prior understanding the genetic architecture of a trait can help make informed decisions in GEB. This is the first report to characterize epistasis and provide insights into the underpinnings of GS versus marker assisted selection in cowpea.
