## Supplemental File 1 for "Epistasis detection and modeling for genomic selection in cowpea (*Vigna unguiculata*. L. Walp.)"

### Sheet: Cowpea.AprioriGenes.02112019.cs
Gene number	Chromosome	Gene name	Floweringpathway	Cowpea GeneID	Score	E value	Chr	Start Pos	End Pos
AT1G61040	1	VIP5 (VERNALIZATION INDEPENDENCE 5)	-	Vigun03g111400	738.9	0	3	10067798	10073120
AT2G06210	2	VIP6 (VERNALIZATION INDEPENDENCE 6) also called EARLY FLOWERING 8 (ELF8)	-	Vigun09g037500	295.2	5.4e-77	9	3319916	3335658
AT2G31650	2	ATX1 (ARABIDOPSIS TRITHORAX 1)	-	Vigun05g020000	123.9	1.8e-25	5	1655995	1670185
AT3G48430	3	REF6 (RELATIVE OF EARLY FLOWERING 6)	-	Vigun03g316700	253.8	1.1e-64	3	51060759	51070108
AT5G04240	5	ELF6 (EARLY FLOWERING 6)	-	Vigun07g200500	277.2	9.9e-72	7	32105750	32116504
AT4G20400	4	Jmj4 (JUMONJI 4)	-	Vigun09g046800	188.8	3.8e-45	9	4432544	4440622
AT5G24860	5	FPF1 (FLOWERING PROMOTING FACTOR 1)	-	Vigun08g063300	131.1	1.1e-28	8	8732256	8733041
AT2G19520	2	FVE	Autonomous	Vigun09g033100	174.4	5.8e-41	9	2860178	2866713
AT2G43410	2	FPA	Autonomous	Vigun11g167100	165.4	5e-38	11	37408703	37420989
AT3G04610	3	FLK (FLOWERING LATE KH MOTIF)	Autonomous	Vigun06g114100	156.4	1.9e-35	6	24223774	24229506
AT3G10390	3	FLD (FLOWERING LOCUS D)	Autonomous	Vigun07g040300	868.7	0	7	3959169	3964760
AT4G16280	4	FCA (FLOWERING TIME CONTROL PROTEIN ALPHA)	Autonomous	Vigun03g412100	78.8	7.9e-12	3	61922646	61933388
AT5G13480	5	FY	Autonomous	Vigun11g009400	141.9	5.3e-31	11	1093262	1107297
AT3G22380	3	TIC (TIME FOR COFFEE)	circadianclock	Vigun07g241700	158.2	8.3e-36	7	36308812	36315897
AT5G57360	5	ZTL (ZEITLUPE)	Circadianclockandphotoperiod	Vigun09g025800	180.7	0	9	1990526	1998072
AT2G45660	2	SOC1 (SUPPRESSOR OF OVEREXPRESSION OF CONSTANS)	Floralintegrator	Vigun10g117400	190.6	7.4e-46	10	32314475	32331614
AT1G25560	1	TEM1 (TEMPRANILLO 1)	Floralrepressor	Vigun02g037500	351.1	1.4e-94	2	15587260	15589677
AT1G04400	1	CRY2 (CRYPTOCHROME 2)	Lightperception	Vigun07g171300	439.5	6.9e-121	7	28639308	28644217
AT1G09570	1	PHYA (PHYTOCHROME A)	Lightperception	Vigun07g133700	1523.3	0	7	24343300	24349373
AT2G18790	2	PHYB (PHYTOCHROME B)	Lightperception	Vigun06g129900	1238.4	0	6	25633903	25640867
AT1G25540	1	PFT1 (PHYTOCHROME AND FLOWERING TIME 1)	Lightqualityperception	Vigun02g036600	160	2e-36	2	15100474	15111937
AT1G65480	1	FT (FLOWERING LOCUS T)	Photoperiod	Vigun04g109500	131.1	4.3e-28	4	27156677	27161340
AT2G28550	2	TOE1 (TARGET OF EAT 1)	Photoperiod	Vigun05g252100	165.4	2.3e-38	5	44661668	44666351
AT2G39250	2	SNZ (SCHNARCHZAPFEN)	Photoperiod	Vigun02g145700	82.4	1.7e-13	2	29372098	29377664
AT3G48590	3	NFYC1/HAP5A (NUCLEAR TRANSCRIPTION FACTOR Y SUBUNIT C-1/HEME ACTIVATED PROTEIN 5A)	Photoperiod	Vigun09g105500	307.9	1.4e-81	9	19492627	19498610
AT4G20370	4	TSF (TWIN SISTER OF FT)	Photoperiod	Vigun04g109500	140.1	7.4e-31	4	27156677	27161340
AT5G15840	5	CO (CONSTANS)	Photoperiod	Vigun05g024400	163.6	4.6e-38	5	2016174	2018800
AT5G57660	5	COL5 (CONSTANS LIKE 5)	Photoperiod	Vigun03g379600	141.9	1.4e-31	3	58368953	58371048
AT5G60120	5	TOE2 (TARGET OF EAT 2)	photoperiod	Vigun11g148700	116.7	1.5e-23	11	35815006	35819402
AT1G09530	1	PIF3 (PHYTOCHROME INTERACTING FACTOR 3)	photoperiodcircadianclock	Vigun07g134700	78.8	2.8e-12	7	24478724	24483678
AT1G22770	1	GI (GIGANTEA)	photoperiodcircadianclock	Vigun04g126700	769.5	0	4	32034709	32050305
AT2G21070	2	FIO1 (FIONA1)	photoperiodcircadianclock	Vigun03g152100	136.5	1.1e-29	3	16059246	16067870
AT2G25930	2	ELF3 (EARLY FLOWERING 3)	photoperiodcircadianclock	Vigun09g227400	147.4	9.7e-33	9	39936678	39941008
AT2G46830	2	CCA1 (CIRCADIAN CLOCK ASSOCIATED 1)	photoperiodcircadianclock	Vigun09g004100	104.1	7.8e-20	9	300265	316988
AT3G26640	3	LWD2 (LIGHT-REGULATED WD 2)	photoperiodcircadianclock	Vigun01g083000	701	0	1	23499272	23500696
AT3G46640	3	LUX/PCL1 (LUX ARRHYTHMO/PHYTOCLOCK 1)	photoperiodcircadianclock	Vigun11g157600	219.5	9.3e-55	11	36631257	36634331
AT4G08920	4	CRY1 (CRYPTOCHROME 1)	photoperiodcircadianclock	Vigun08g100400	587.4	2.5e-165	8	24653259	24659323
AT4G16250	4	PHYD (PHYTOCHROME D)	photoperiodcircadianclock	Vigun06g129900	1070.7	0	6	25633903	25640867
AT4G18130	4	PHYE (PHYTOCHROME E)	photoperiodcircadianclock	Vigun09g050600	848.9	0	9	4991504	4996826
AT5G35840	5	PHYC (PHYTOCHROME C)	photoperiodcircadianclock	Vigun06g129900	367.4	5.2e-99	6	25633903	25640867
AT5G37260	5	CIR1 (CIRCADIAN 1)	photoperiodcircadianclock	Vigun08g140800	95.1	2.2e-17	8	31293274	31296882
AT5G59560	5	SRR1 (SENSITIVITY TO RED LIGHT REDUCED 1)	photoperiodcircadianclock	Vigun01g029700	183.4	4.2e-44	1	3671276	3674592
AT5G61380	5	PRR1/TOC1	photoperiodcircadianclock	Vigun03g337800	179.8	1.3e-42	3	53576348	53581729
AT1G77080	1	MAF1 (MADS AFFECTING FLOWERING 1) also called FLM (FLOWERING LOCUS M) and AGL27 (AGAMOUS LIKE 27)		Vigun03g165800	77	1.5e-11	3	19008830	19013566
AT1G77300	1	EFS (EARLY FLOWERING IN SHORT DAYS) also called SDG8 (SET DOMAIN GROUP 8)		Vigun09g161000	158.2	1.2e-35	9	32837628	32849792
AT1G79730	1	ELF7 (EARLY FLOWERING 7)		Vigun10g179300	197.9	4.9e-48	10	39736347	39740653
AT2G02760	2	UBC2 (UBIQUITIN CONJUGATING ENZYME 2)		Vigun03g211900	158.2	2.1e-36	3	35133916	35140118
AT3G12810	3	PIE1 (PHOTOPERIOD INDEPENDENT EARLY FLOWERING 1)		Vigun07g026000	1911.1	0	7	2331414	2349188
AT3G33520	3	ESD1 (EARLY IN SHORT DAYS 1) also called ACTIN RELATED PROTEIN 6 (ARP6)		Vigun03g211500	266.4	6.3e-69	3	34986304	34989572
AT4G15880	4	ESD4 (EARLY IN SHORT DAYS 4)		Vigun03g421900	91.5	5.3e-16	3	62753550	62760026
AT5G16320	5	FRL1 (FRIGIDA LIKE 1)		Vigun06g059900	55.4	1.6e-05	6	18748398	18753424
AT5G65050	5	MAF2 (MADS AFFECTING FLOWERING 2) also called AGL31 (AGAMOUS LIKE 31)		Vigun03g165800	71.6	5.8e-10	3	19008830	19013566
AT1G17760	1	Cstf77 (CLEAVAGE STIMULATION FACTOR 77)	Vernalization	Vigun04g077000	174.4	1.1e-40	4	10244587	10289775
AT1G71800	1	Cstf64 ((CLEAVAGE STIMULATION FACTOR 64)	Vernalization	Vigun07g211000	194.2	5e-47	7	33225946	33232947
AT3G18990	3	VRN1 (VERNALIZATION 1)	Vernalization	Vigun02g011600	219.5	1.3e-54	2	4448476	4454128
AT4G00650	4	FRI (FRIGIDA)	Vernalization	Vigun08g086200	44.6	0.049	8	19085510	19099849
AT4G00650	4	FRI (FRIGIDA)	Vernalization	Vigun07g137800	44.6	0.049	7	24765724	24768312
AT5G10140	5	FLC (FLOWERING LOCUS C) also called FLF (FLOWERING LOCUS F) and AGL25 (AGAMOUS LIKE 25)	Vernalization	Vigun08g194800	89.7	3.2e-15	8	36107471	36113339
AT5G57380	5	VIN3 (VERNALIZATION INSENSITIVE 3)	Vernalization	Vigun03g383900	123.9	8e-26	3	58874010	58879428
Glyma.10G244400	10	BIG SEEDS2	SeedSize	Vigun07g235400	1200.5	0	7	35690886	35696179
AT1G19270	1	DA1	SeedSize	Vigun08g018700	197.9	5e-48	8	1582584	1588866
AT2G35230	2	IKU1	SeedSize	Vigun03g225400	102.3	1.8e-19	3	37484127	37487218
AT3G19700	3	IKU2	SeedSize	Vigun06g214300	160	1.3e-36	6	32568496	32572091
AT1G55600	1	MINISEED 3	SeedSize	Vigun05g038000	75.2	2.6e-11	5	3060435	3065279
Vigun05g269400		VuFT1	FTC	Vigun05g269400			5	46072204	46081680
Vigun06g014600		VuFT2	FTC	Vigun06g014600			6	6853020	6869524
Vigun11g167100		VuFT3	FTC	Vigun11g167100			11	37408703	37420990
AT5G62000		ARF2	Seed size	Vigun03g052100	443.1	1e-121	3	4223036	4226980
AT1G13710		KLU	Seed size	Vigun03g343100	255.6	1.2e-65	3	54205261	54205862
AT2G37260		TTG2	Seed size	Vigun01g156000	170.8	4.4e-40	1	33832304	33838935
AT4G09960		STK	Seed size	Vigun01g001100	196.1	2.1e-47	1	185658	191131
AT3G51550		FER	Seed size	Vigun05g084700	1359.2	0	5	8032144	8035674
AT5G35750		AHK2	Seed size	Vigun08g217000	259.2	2.5e-66	8	37723939	37734037
AT1G27320		AHK3	Seed size	Vigun03g166600	248.3	4.3e-63	3	19235252	19243611
AT2G01830		CRE1/AHK4	Seed size	Vigun03g008400	302.4	2.4e-79	3	572984	579805
AT2G41510		CKX1	Seed size	Vigun01g111600	261	3.5e-67	1	28555348	28558548
AT1G75450		CKX5	Seed size	Vigun09g248900	221.3	4.9e-55	9	41620987	41627735
AT5G56970		CKX3	Seed size	Vigun03g392300	147.4	7.5e-33	3	59855680	59859345
AT5G17800		MYB56	Seed size	Vigun09g157000	131.1	3.7e-28	9	32287170	32289280
AT4G25350		SHB1	Seed size	Vigun03g206400	147.4	6.9e-33	3	33489004	33494835
AT4G36920		AP2	Seed size	Vigun02g145700	183.4	7.7e-44	2	29372098	29377664
AT2G46660		EOD3	Seed size	Vigun10g149500	338.5	1.4e-90	10	36804489	36806922
AT5G49160		MET1	Seed size	Vigun04g171400	423.3	1.2e-115	4	39535376	39542583
AT3G61880		CYP78A9	Seed size	Vigun10g149500	271.8	1.6e-70	10	36804489	36806922
AT3G63530		EOD1	Seed size	Vigun11g004500	89.7	1.2e-15	11	459992	466493
AT1G17110		UBP15/SOD2	Seed size	Vigun05g170900	187	1.4e-44	5	30520822	30529303
AT1G31140		GOA	Seed size	Vigun05g029300.	91.5	2.7e-16	5	2338818	2344642
AT1G17060		CYP72C1	Seed size	Vigun05g174000	98.7	3.4e-18	5	31752710	31756647
AT2G38050		DET2	Seed size	Vigun05g106400	141.9	1.1e-31	5	10762906	10764007
AT4G39400		BRI1	Seed size	Vigun09g128000	1114	9	9	28418193	28422363
AT1G52340		ABA2	Seed size	Vigun01g034400	271.8	1.4e-70	1	4486734	4489980
AT2G36270		ABI5	Seed size	Vigun01g173200	123.9	7.1e-26	1	35531233	35532782
AT1G02580		MEA	Seed size	Vigun07g125700	100.5	1.3e-18	7	23254177	23265381
AT1G78420		DA2	Seed size	Vigun05g170500	138.3	3.4e-30	5	29992101	30004791
AT5G60440		AGL62	Seed size	Vigun07g249400	107.7	2.8e-21	7	36888307	36889617
Glyma10g38970		GmBS1	seed size	Vigun07g235400	1200.5	0	7	35690886	35696179
Glyma10g36600		E2 (Gigantea)	Flowering time	Vigun07g213100	3792	0	7	33448761	33469790
Glyma19g41210		E3 (Phytochrome A)	Flowering time	Vigun01g205500	4495.3	0	1	38123632	38129533
Glyma20g22160		E4 (Phytochrome A)	Flowering time	Vigun07g133700	5532.2	0	7	24343300	24349373
Glyma.04G050200		EARLY FLOWERING 3 (ELF3)	Flowering time	Vigun09g227400	2392.6	0	9	39936678	39941008
