## Supplemental File 2 for "Epistasis detection and modeling for genomic selection in cowpea (*Vigna unguiculata*. L. Walp.)"

### Sheet: Main Effect QTL
Marker	LG	Position	Trait	Additive.Effect	PVE	MAF	QTL
V2_15682	1	55.111	FTRISD	1.4	8.16	0.47	qVu1:55.11
V2_27147	1	63.4534	FTFISD	1.2	5.88	0.31	qVu1:63.45
V2_27147	1	63.4534	FLT_BLUP	1.5	5.53	0.31	qVu1:63.45
V2_24337	1	66.5735	FTFILD	3.6	5.33	0.23	qVu1:66.57
V2_18845	11	49.0616	FTFILD	4.4	10.85	0.36	qVu11:49.06
V2_18845	11	49.0616	FTRILD	3.3	7.01	0.36	qVu11:49.06
V2_18845	11	49.0616	FLT_BLUP	1.7	7.99	0.36	qVu11:49.06
V2_20982	2	31.8526	SSFISD	0.8	2.54	0.21	qVu2:31.85
V2_12139	2	38.7194	FLT_BLUP	1.1	3.11	0.35	qVu2:38.72
V2_29087	2	40.3707	FTFISD	1.2	7.05	0.37	qVu2:40.37
V2_20684	2	45.203	MAT_BLUP	3.3	9.49	0.31	qVu2:45.2
V2_20684	2	45.203	MRISD	6.1	9.55	0.31	qVu2:45.2
V2_15286	2	64.4756	FTRISD	1.3	3.52	0.13	qVu2:64.48
V2_14465	3	100.257	FTRILD	2.2	2.11	0.26	qVu3:100.26
V2_05288	4	19.9946	FTRISD	2.2	10.56	0.15	qVu4:19.99
V2_05288	4	19.9946	MAT_BLUP	3.5	6.01	0.15	qVu4:19.99
V2_29161	4	20.3441	FTFISD	1.7	7.49	0.14	qVu4:20.34
V2_41587	4	29.0011	FTFILD	3.1	5.6	0.49	qVu4:29
V2_29366	4	29.0011	FTRILD	2.7	4.74	0.5	qVu4:29
V2_41587	4	29.0011	FLT_BLUP	1.5	7.06	0.49	qVu4:29
V2_39401	4	31.2954	FTFISD	1.3	8.4	0.47	qVu4:31.3
V2_44283	4	31.2954	FTRISD	1.3	6.84	0.47	qVu4:31.3
V2_23165	4	32.4911	FLT_BLUP	1.8	4.55	0.13	qVu4:32.49
V2_44129	5	13.9745	FTFISD	0.8	2.25	0.26	qVu5:13.97
V2_05715	5	3.8966	FTRISD	1.3	6.84	0.46	qVu5:3.9
V2_44888	5	3.8966	MRISD	4.3	4.63	0.32	qVu5:3.9
V2_23004	5	8.5038	FTRILD	3.3	7.29	0.48	qVu5:8.5
V2_13451	5	8.5038	FTFISD	1.9	7.88	0.13	qVu5:8.5
V2_23004	5	8.5038	FLT_BLUP	1.6	7.8	0.48	qVu5:8.5
V2_01934	5	8.5038	MAT_BLUP	2.6	5.84	0.33	qVu5:8.5
V2_53825	6	78.3467	SS_BLUP	1.2	10.65	0.49	qVu6:78.35
V2_53825	6	78.3467	SSFISD	1.3	9.23	0.49	qVu6:78.35
V2_53825	6	78.3467	SSRISD	1.5	10.04	0.49	qVu6:78.35
V2_51032	7	17.0317	SSRISD	1.3	5.86	0.27	qVu7:17.03
V2_50836	7	80.1107	SS_BLUP	0.7	3.49	0.47	qVu7:80.11
V2_50836	7	80.1107	SSRISD	0.9	3.84	0.47	qVu7:80.11
V2_32429	7	86.9176	FTFISD	0.7	2.65	0.48	qVu7:86.92
V2_17171	8	71.528	MRISD	4.8	5.1	0.25	qVu8:71.53
V2_18509	8	74.2124	SSFISD	2.5	29.26	0.24	qVu8:74.21
V2_32728	8	74.2918	SS_BLUP	2.1	25.2	0.25	qVu8:74.29
V2_15443	8	75.8805	MAT_BLUP	2.8	5.91	0.24	qVu8:75.88
V2_29526	8	76.8132	SSRISD	2.4	19.68	0.23	qVu8:76.81
V2_11123	9	22.648	FTFILD	5.6	19.45	0.49	qVu9:22.65
V2_31107	9	23.3558	FTRILD	6.9	27.46	0.29	qVu9:23.36
V2_00737	9	24.7747	FTFILD	7	24.95	0.28	qVu9:24.77
V2_31710	9	24.7747	FLT_BLUP	3.1	24.17	0.28	qVu9:24.77
V2_34622	9	5.8471	FLT_BLUP	2.1	12.96	0.4	qVu9:5.85
V2_09469	9	5.8471	MAT_BLUP	3	8.6	0.38	qVu9:5.85
V2_07031	9	8.367	FTFISD	1.5	10.53	0.35	qVu9:8.37
V2_07031	9	8.367	FTRISD	1.4	7.98	0.35	qVu9:8.37
V2_00143	9	8.367	MRISD	5.5	8.58	0.39	qVu9:8.37
V2_08348	2	37.5516	MFISD	2.7	4.58	0.35	qVu2:37.55
V1_0004	8	74.2124	MFISD	3.1	5.12	0.24	qVu8:74.21
V2_20355	9	5.8471	MFISD	3	6.63	0.49	qVu9:5.85
V2_07583	5	13.7582	MFISD	3.5	8.16	0.35	qVu5:13.76
