## Supplemental File 3 for "Epistasis detection and modeling for genomic selection in cowpea (*Vigna unguiculata*. L. Walp.)"

### Sheet: Sheet1
Marker1	QTL1	P.Val	Trait	LG.1	Position.1	Additive.Effect.1	PVE.1	MAF.1	Marker2	QTL2	LG.2	Position.2	Additive.Effect.1.1	PVE.2	MAF.2
V2_00736	qVu9:25.39	2.86e-33	FLT_BLUP	9	25.3945	3.1	23.51	0.28	V2_54916	qVu11:62.84	11	62.8372	1.9	5.31	0.14
V2_24755	qVu4:31.3	1.32e-22	FLT_BLUP	4	31.2954	1.3	5.46	0.48	V2_43572	qVu6:1.47	6	1.4739	1.6	4.09	0.15
V2_32804	qVu5:12.79	2.39e-16	FLT_BLUP	5	12.7937	1.7	8	0.34	V2_04647	qVu6:78.36	6	78.3645	0.5	0.58	0.47
V2_14118	qVu1:66.57	2.49e-12	FLT_BLUP	1	66.5735	1.6	3.35	0.12	V2_16050	qVu9:26.8	9	26.8031	1.5	5.02	0.26
V2_51838	qVu4:30.21	3.34e-11	FLT_BLUP	4	30.2067	0.2	-0.22	0.44	V2_31777	qVu7:45.81	7	45.8069	0.4	0.09	0.43
V2_41538	qVu9:5.86	5e-10	FLT_BLUP	9	5.863	2.1	13.54	0.39	V2_28859	qVu11:42.83	11	42.8342	1.8	5.14	0.14
V2_11115	qVu5:66.11	4.05e-08	FLT_BLUP	5	66.1088	0	-0.34	0.11	V2_52490	qVu9:95.43	9	95.4307	0.6	0.74	0.33
V2_12182	qVu9:57.48	4.11e-08	FLT_BLUP	9	57.4844	0.2	-0.27	0.27	V2_21609	qVu10:68.13	10	68.1306	0.3	-0.13	0.31
V2_17916	qVu2:40.37	2.03e-07	FLT_BLUP	2	40.3707	0.5	0.29	0.24	V2_50638	qVu9:85.72	9	85.7231	0.4	0.14	0.34
V2_43615	qVu6:0.68	7.58e-07	FLT_BLUP	6	0.6816	1.1	3.53	0.39	V2_00662	qVu6:42.44	6	42.4399	0.4	0.23	0.37
V2_00736	qVu9:25.39	1.14e-35	FTFILD	9	25.3945	7	24.5	0.28	V2_44356	qVu11:50.94	11	50.9357	4.6	9.73	0.26
V2_09061	qVu1:66.38	6.37e-21	FTFILD	1	66.3846	3.3	4.41	0.22	V2_43919	qVu4:31.03	4	31.0255	2.3	3	0.47
V2_32804	qVu5:12.79	1.27e-13	FTFILD	5	12.7937	2.9	4.62	0.34	V2_52834	qVu11:35.28	11	35.2761	1.6	1.22	0.4
V2_24588	qVu6:32.5	3.02e-11	FTFILD	6	32.4987	1.2	0.05	0.12	V2_32479	qVu9:86.49	9	86.486	1.1	0.3	0.34
V2_14118	qVu1:66.57	8.65e-11	FTFILD	1	66.5735	4.3	4.22	0.12	V1_0876	qVu5:52.97	5	52.9669	0.9	0.14	0.37
V2_52634	qVu2:4.76	1.36e-09	FTFILD	2	4.7584	1.6	0.3	0.12	V2_49514	qVu3:48.36	3	48.3598	1.5	0.89	0.35
V2_54482	qVu8:30.26	2.56e-08	FTFILD	8	30.2613	0.5	-0.26	0.18	V2_20854	qVu9:11	9	10.9991	4.7	13.94	0.5
V2_34737	qVu9:26.48	8.49e-08	FTFILD	9	26.4766	4.1	8.17	0.27	V2_29915	qVu9:78.26	9	78.2556	0.5	-0.19	0.48
V2_02478	qVu6:3.01	6.69e-07	FTFILD	6	3.0093	1.9	0.75	0.15	V2_25506	qVu7:41.27	7	41.2744	0.5	-0.22	0.42
V2_00736	qVu9:25.39	3.94e-23	FTRILD	9	25.3945	6.6	26	0.28	V2_54916	qVu11:62.84	11	62.8372	3.8	4.76	0.14
V2_32804	qVu5:12.79	9.95e-16	FTRILD	5	12.7937	3.7	8.12	0.34	V2_43615	qVu6:0.68	6	0.6816	2.4	3.33	0.39
V2_15104	qVu1:54.49	1.02e-09	FTRILD	1	54.4906	1.9	0.64	0.13	V2_20403	qVu3:100.26	3	100.257	2.2	2.11	0.26
V2_29478	qVu9:3.46	1.05e-08	FTRILD	9	3.459	4.6	14.06	0.35	V2_44356	qVu11:50.94	11	50.9357	3.8	7.6	0.26
V2_36331	qVu2:45.97	1.15e-08	FTRILD	2	45.9708	0.2	-0.35	0.09	V2_15585	qVu2:58.71	2	58.7058	0.3	-0.33	0.4
V2_38654	qVu1:36.93	4.92e-07	FTRILD	1	36.9305	3.1	4.75	0.27	V2_14929	qVu11:59.12	11	59.1196	2.3	1.28	0.14
V2_33252	qVu2:48.05	2.64e-20	FTFISD	2	48.051	0.9	3.42	0.3	V2_00143	qVu9:8.37	9	8.367	1.4	9.23	0.39
V2_24755	qVu4:31.3	6.9e-17	FTFISD	4	31.2954	1.2	7.84	0.48	V2_28466	qVu9:28.65	9	28.6519	0.8	3.31	0.41
V2_30466	qVu5:5.81	7.78e-15	FTFISD	5	5.809	0.6	0.51	0.16	V2_14085	qVu5:8.91	5	8.9136	1	4.7	0.49
V2_04147	qVu1:55.11	4.16e-12	FTFISD	1	55.111	1.2	6.46	0.37	V2_16217	qVu5:25.01	5	25.0133	0.4	0.04	0.1
V2_17201	qVu7:84.88	4.98e-10	FTFISD	7	84.8839	0.6	1.65	0.38	V2_39828	qVu10:10.07	10	10.0665	0.8	2.46	0.36
V2_32916	qVu1:44.81	3.51e-08	FTFISD	1	44.8142	0.3	0.05	0.24	V2_49621	qVu4:20.34	4	20.3441	1.7	7.66	0.14
V2_27668	qVu2:39.07	2.59e-07	FTFISD	2	39.0693	1	4.97	0.36	V2_22424	qVu9:64.54	9	64.537	0.1	-0.3	0.28
V2_49621	qVu4:20.34	1.82e-25	FTRISD	4	20.3441	2.1	9.9	0.14	V2_00143	qVu9:8.37	9	8.367	1.3	6.93	0.39
V2_09061	qVu1:66.38	3.52e-14	FTRISD	1	66.3846	1.2	4.16	0.22	V2_47012	qVu11:49.06	11	49.0616	1.1	4.34	0.39
V2_48424	qVu1:54.81	1.87e-13	FTRISD	1	54.8091	1.3	6.69	0.37	V2_24755	qVu4:31.3	4	31.2954	1.2	6.51	0.48
V2_09596	qVu7:80.11	3.13e-10	FTRISD	7	80.1107	0.3	-0.01	0.47	V2_48783	qVu8:37.41	8	37.4112	0.6	1.11	0.48
V2_12927	qVu9:66.14	4.49e-09	FTRISD	9	66.1358	0.5	0.56	0.27	V2_01532	qVu11:60.78	11	60.7771	0.2	-0.17	0.48
V2_33252	qVu2:48.05	4.65e-09	FTRISD	2	48.051	1.1	4.38	0.3	V2_05066	qVu5:8.5	5	8.5038	1.2	3.87	0.19
V2_20403	qVu3:100.26	5.92e-08	FTRISD	3	100.257	0.5	0.6	0.26	V2_34737	qVu9:26.48	9	26.4766	0.6	0.93	0.27
V2_29830	qVu5:65.52	9.33e-08	FTRISD	5	65.5157	1.1	2.09	0.12	V2_00736	qVu9:25.39	9	25.3945	1	3.4	0.28
V2_27668	qVu2:39.07	1.25e-07	FTRISD	2	39.0693	1.2	5.98	0.36	V2_22424	qVu9:64.54	9	64.537	0	-0.34	0.28
V2_01239	qVu1:20.34	7.19e-07	FTRISD	1	20.3356	1.2	2.78	0.13	V2_01995	qVu6:73.22	6	73.2215	0.1	-0.25	0.47
V2_33252	qVu2:48.05	2.85e-21	MAT_BLUP	2	48.051	2.8	6.81	0.3	V2_00143	qVu9:8.37	9	8.367	3	8.78	0.39
V2_47246	qVu5:47.85	1.07e-09	MAT_BLUP	5	47.8522	0.6	-0.04	0.39	V2_32728	qVu8:74.29	8	74.2918	2.9	6.53	0.25
V2_49621	qVu4:20.34	1.38e-08	MAT_BLUP	4	20.3441	3.2	4.97	0.14	V2_15811	qVu5:0	5	0	2.2	3.32	0.25
V2_27668	qVu2:39.07	4.92e-08	MAT_BLUP	2	39.0693	2.5	5.59	0.36	V2_16610	qVu9:94.18	9	94.1834	1	0.78	0.47
V2_49472	qVu7:83.39	2.23e-07	MAT_BLUP	7	83.3866	2.5	1.7	0.08	V2_24509	qVu8:25.35	8	25.3536	1.2	0.95	0.3
V2_30113	qVu1:29.49	6.19e-07	MAT_BLUP	1	29.4926	0.9	0.09	0.13	V2_32013	qVu3:9.95	3	9.9455	1.7	0.92	0.13
V2_13606	qVu2:39.29	4.21e-14	MFISD	2	39.2923	2.4	3.9	0.36	V2_04619	qVu8:73.15	8	73.15	2.4	3.51	0.34
V2_05066	qVu5:8.5	1.5e-13	MFISD	5	8.5038	2.8	3.46	0.19	V2_00143	qVu9:8.37	9	8.367	2.8	5.59	0.39
V2_32804	qVu5:12.79	3.54e-11	MFISD	5	12.7937	3.4	7.81	0.34	V2_06992	qVu7:50.14	7	50.1428	2	1.96	0.27
V2_38327	qVu3:49.01	1.04e-07	MFISD	3	49.0132	0.4	-0.22	0.21	V2_23558	qVu10:44.39	10	44.3925	0.1	-0.34	0.27
V2_22180	qVu1:17.71	1.95e-07	MFISD	1	17.7118	2.5	1.66	0.11	V2_51462	qVu9:16.57	9	16.5749	0.9	0.23	0.34
V2_18162	qVu3:97.62	4.25e-07	MFISD	3	97.621	1.6	1.6	0.4	V2_01323	qVu8:54.32	8	54.3195	0.4	-0.28	0.15
V2_24755	qVu4:31.3	4.97e-07	MFISD	4	31.2954	1.7	1.87	0.48	V2_20630	qVu9:27.19	9	27.1876	1.7	1.38	0.26
V2_33252	qVu2:48.05	1.37e-16	MRISD	2	48.051	5.3	7.18	0.3	V2_00143	qVu9:8.37	9	8.367	5.5	8.58	0.39
V2_30201	qVu2:35.19	2.59e-11	MRISD	2	35.1876	5.4	5.53	0.21	V2_54221	qVu8:75.88	8	75.8805	4.8	5	0.24
V2_30466	qVu5:5.81	7.98e-08	MRISD	5	5.809	1.4	-0.01	0.16	V2_14085	qVu5:8.91	5	8.9136	3	2.51	0.49
V2_49621	qVu4:20.34	3.46e-07	MRISD	4	20.3441	5.5	4.54	0.14	V2_25741	qVu8:56.61	8	56.6079	0.9	-0.23	0.15
V2_09998	qVu6:78.35	1.08e-16	SS_BLUP	6	78.3467	0.8	1.69	0.13	V2_32728	qVu8:74.29	8	74.2918	2.1	25.2	0.25
V2_04647	qVu6:78.36	6e-16	SS_BLUP	6	78.3645	1.1	9.26	0.47	V2_07476	qVu7:18.1	7	18.1019	0.4	0.36	0.11
V2_23623	qVu3:12.44	3.84e-09	SS_BLUP	3	12.4445	0.1	-0.31	0.38	V2_28921	qVu7:33.89	7	33.8902	0.5	1.92	0.45
V2_05424	qVu2:24.52	4.87e-09	SS_BLUP	2	24.5236	0.3	0.35	0.36	V2_27447	qVu10:6.79	10	6.7918	0.6	2.37	0.46
V2_26464	qVu4:61.33	6.68e-08	SS_BLUP	4	61.3337	0.8	1.42	0.1	V2_08026	qVu8:76.81	8	76.8132	1.5	15.56	0.43
V2_25759	qVu4:62.75	4.9e-26	SSFISD	4	62.7515	0.8	0.98	0.1	V2_32728	qVu8:74.29	8	74.2918	2.5	29.05	0.25
V2_54678	qVu5:20.54	2.92e-12	SSFISD	5	20.5379	0.6	0.6	0.11	V2_04647	qVu6:78.36	6	78.3645	1.2	7.95	0.47
V2_09455	qVu3:9.55	2.71e-08	SSFISD	3	9.5538	0.3	0.29	0.39	V2_32101	qVu6:12.95	6	12.9483	0.3	0.1	0.49
V2_08026	qVu8:76.81	6.5e-08	SSFISD	8	76.8132	1.7	16.88	0.43	V2_50248	qVu10:32.62	10	32.6199	0.3	0.29	0.39
V2_00143	qVu9:8.37	2.99e-07	SSFISD	9	8.367	0.6	1.55	0.39	V2_26041	qVu10:2.37	10	2.3721	1	1.65	0.1
V2_09998	qVu6:78.35	9.11e-22	SSRISD	6	78.3467	1	1.6	0.13	V2_32728	qVu8:74.29	8	74.2918	2.2	18.01	0.25
V2_47586	qVu6:3.67	8.28e-10	SSRISD	6	3.6722	0.8	0.74	0.12	V2_04647	qVu6:78.36	6	78.3645	1.4	8.79	0.47
V2_09986	qVu7:23.34	8.13e-09	SSRISD	7	23.336	1	4	0.4	V2_00143	qVu9:8.37	9	8.367	0.7	2.26	0.39
