## Supplemental File 4 for "Epistasis detection and modeling for genomic selection in cowpea (*Vigna unguiculata*. L. Walp.)"

### Sheet: Epistasis Genes
Marker	QTL	LG	Position	Trait	LOC	PVE	Gene.number	Chromosome	Gene.name	Floweringpathway	Cowpea.GeneID	Score	E.value	Chr	Start.Pos	End.Pos	gene.pres	Dist to gene in kb
V2_54221	qVu8:75.88	8	75.8805	MRISD	2	5	AT5G35750	NA	AHK2	Seed size	Vigun08g217000	259.2	2.5e-66	8	37723939	37734037	Y
V2_14118	qVu1:66.57	1	66.5735	FLT_BLUP	1	3.35	Glyma19g41210	NA	E3 (Phytochrome A)	Flowering time	Vigun01g205500	4495.3	0	1	38123632	38129533	Y
V2_14118	qVu1:66.57	1	66.5735	FTFILD	1	4.22	Glyma19g41210	NA	E3 (Phytochrome A)	Flowering time	Vigun01g205500	4495.3	0	1	38123632	38129533	Y
V2_00143	qVu9:8.37	9	8.367	MRISD	2	8.58	AT5G57360	5	ZTL (ZEITLUPE)	Circadianclockandphotoperiod	Vigun09g025800	180.7	0	9	1990526	1998072	Y
V2_00143	qVu9:8.37	9	8.367	SSFISD	1	1.55	AT5G57360	5	ZTL (ZEITLUPE)	Circadianclockandphotoperiod	Vigun09g025800	180.7	0	9	1990526	1998072	Y
V2_00143	qVu9:8.37	9	8.367	MAT_BLUP	2	8.78	AT5G57360	5	ZTL (ZEITLUPE)	Circadianclockandphotoperiod	Vigun09g025800	180.7	0	9	1990526	1998072	Y
V2_00143	qVu9:8.37	9	8.367	FTFISD	2	9.23	AT5G57360	5	ZTL (ZEITLUPE)	Circadianclockandphotoperiod	Vigun09g025800	180.7	0	9	1990526	1998072	Y
V2_00143	qVu9:8.37	9	8.367	FTRISD	2	6.93	AT5G57360	5	ZTL (ZEITLUPE)	Circadianclockandphotoperiod	Vigun09g025800	180.7	0	9	1990526	1998072	Y
V2_00143	qVu9:8.37	9	8.367	SSRISD	2	2.26	AT5G57360	5	ZTL (ZEITLUPE)	Circadianclockandphotoperiod	Vigun09g025800	180.7	0	9	1990526	1998072	Y
V2_00143	qVu9:8.37	9	8.367	MFISD	2	5.59	AT5G57360	5	ZTL (ZEITLUPE)	Circadianclockandphotoperiod	Vigun09g025800	180.7	0	9	1990526	1998072	Y
V2_44356	qVu11:50.94	11	50.9357	FTFILD	2	9.73	AT3G46640	3	LUX/PCL1 (LUX ARRHYTHMO/PHYTOCLOCK 1)	photoperiodcircadianclock	Vigun11g157600	219.5	9.3e-55	11	36631257	36634331	Y
V2_44356	qVu11:50.94	11	50.9357	FTRILD	2	7.6	AT3G46640	3	LUX/PCL1 (LUX ARRHYTHMO/PHYTOCLOCK 1)	photoperiodcircadianclock	Vigun11g157600	219.5	9.3e-55	11	36631257	36634331	Y
V2_05066	qVu5:8.5	5	8.5038	MFISD	1	3.46	AT5G15840	5	CO (CONSTANS)	Photoperiod	Vigun05g024400	163.6	4.6e-38	5	2016174	2018800	Y
V2_05066	qVu5:8.5	5	8.5038	FTRISD	2	3.87	AT5G15840	5	CO (CONSTANS)	Photoperiod	Vigun05g024400	163.6	4.6e-38	5	2016174	2018800	Y
V2_43615	qVu6:0.68	6	0.6816	FLT_BLUP	1	3.53	Vigun06g014600	NA	VuFT2	FTC	Vigun06g014600	NA	NA	6	6853020	6869524	Y
V2_32728	qVu8:74.29	8	74.2918	SSFISD	2	29.05	AT5G35750	NA	AHK2	Seed size	Vigun08g217000	259.2	2.5e-66	8	37723939	37734037	N	29908
V2_32728	qVu8:74.29	8	74.2918	SSRISD	2	18.01	AT5G35750	NA	AHK2	Seed size	Vigun08g217000	259.2	2.5e-66	8	37723939	37734037	N	29908
V2_32728	qVu8:74.29	8	74.2918	SS_BLUP	2	25.2	AT5G35750	NA	AHK2	Seed size	Vigun08g217000	259.2	2.5e-66	8	37723939	37734037	N	29908

### Sheet: Main Genes
QTL	LG	Position	Trait	PVE	QTL2	Gene.number	Chromosome	Gene.name	Flowering.pathway	Cowpea.GeneID	Score	E.value	Chr	Start.Pos	End.Pos	Dist From Gene in Kb
V2_51032	7	17.0317	SSRISD	5.86	qVu7:17.03	AT3G10390	3	FLD (FLOWERING LOCUS D)	Autonomous	Vigun07g040300	868.7	0	7	3959169	3964760
V2_32429	7	86.9176	FTFISD	2.65	qVu7:86.92	AT3G22380	3	TIC (TIME FOR COFFEE)	circadian clock	Vigun07g241700	158.2	8.3e-36	7	36308812	36315897
V2_07031	9	8.367	FTFISD	10.53	qVu9:8.37	AT5G57360	5	ZTL (ZEITLUPE)	Circadian clock and photoperiod	Vigun09g025800	180.7	0	9	1990526	1998072
V2_07031	9	8.367	FTRISD	7.98	qVu9:8.37	AT5G57360	5	ZTL (ZEITLUPE)	Circadian clock and photoperiod	Vigun09g025800	180.7	0	9	1990526	1998072
V2_00143	9	8.367	MRISD	8.58	qVu9:8.37	AT5G57360	5	ZTL (ZEITLUPE)	Circadian clock and photoperiod	Vigun09g025800	180.7	0	9	1990526	1998072
V2_23004	5	8.5038	FTRILD	7.29	qVu5:8.5	AT5G15840	5	CO (CONSTANS)	Photoperiod	Vigun05g024400	163.6	4.6e-38	5	2016174	2018800
V2_13451	5	8.5038	FTFISD	7.88	qVu5:8.5	AT5G15840	5	CO (CONSTANS)	Photoperiod	Vigun05g024400	163.6	4.6e-38	5	2016174	2018800
V2_23004	5	8.5038	FLT_BLUP	7.8	qVu5:8.5	AT5G15840	5	CO (CONSTANS)	Photoperiod	Vigun05g024400	163.6	4.6e-38	5	2016174	2018800
V2_01934	5	8.5038	MAT_BLUP	5.84	qVu5:8.5	AT5G15840	5	CO (CONSTANS)	Photoperiod	Vigun05g024400	163.6	4.6e-38	5	2016174	2018800
V2_18845	11	49.0616	FTFILD	10.85	qVu11:49.06	AT5G60120	5	TOE2 (TARGET OF EAT 2)	photoperiod	Vigun11g148700	116.7	1.5e-23	11	35815006	35819402	26260
V2_18845	11	49.0616	FTRILD	7.01	qVu11:49.06	AT5G60120	5	TOE2 (TARGET OF EAT 2)	photoperiod	Vigun11g148700	116.7	1.5e-23	11	35815006	35819402	26260
V2_18845	11	49.0616	FLT_BLUP	7.99	qVu11:49.06	AT5G60120	5	TOE2 (TARGET OF EAT 2)	photoperiod	Vigun11g148700	116.7	1.5e-23	11	35815006	35819402	26260
V2_11123	9	22.648	FTFILD	19.45	qVu9:22.65	AT4G18130	4	PHYE (PHYTOCHROME E)	photoperiod.circadian clock	Vigun09g050600	848.9	0	9	4991504	4996826	110476
V2_23004	5	8.5038	FTRILD	7.29	qVu5:8.5	AT2G31650	2	ATX1 (ARABIDOPSIS TRITHORAX 1)	-	Vigun05g020000	123.9	1.8e-25	5	1655995	1670185	195051
V2_13451	5	8.5038	FTFISD	7.88	qVu5:8.5	AT2G31650	2	ATX1 (ARABIDOPSIS TRITHORAX 1)	-	Vigun05g020000	123.9	1.8e-25	5	1655995	1670185	195051
V2_23004	5	8.5038	FLT_BLUP	7.8	qVu5:8.5	AT2G31650	2	ATX1 (ARABIDOPSIS TRITHORAX 1)	-	Vigun05g020000	123.9	1.8e-25	5	1655995	1670185	195051
V2_01934	5	8.5038	MAT_BLUP	5.84	qVu5:8.5	AT2G31650	2	ATX1 (ARABIDOPSIS TRITHORAX 1)	-	Vigun05g020000	123.9	1.8e-25	5	1655995	1670185	195051
